# Plastid genomics of *Nicotiana* (Solanaceae): insights into molecular evolution, positive selection and the origin of the maternal genome of Aztec tobacco (*Nicotiana rustica*)

**DOI:** 10.1101/2020.01.13.905158

**Authors:** Furrukh Mehmood, Abdullah, Zartasha Ubaid, Iram Shahzadi, Ibrar Ahmed, Mohammad Tahir Waheed, Péter Poczai, Bushra Mirza

## Abstract

The genus *Nicotiana* of the family Solanaceae, commonly referred to as tobacco plants, are a group cultivated as garden ornamentals. Besides their use in the worldwide production of tobacco leaves, they are also used as evolutionary model systems due to their complex development history, which is tangled by polyploidy and hybridization. Here, we assembled the plastid genomes of five tobacco species, namely *N. knightiana, N. rustica, N. paniculata, N. obtusifolia and N. glauca*. *De novo* assembled tobacco plastid genomes showed typical quadripartite structure, consisting of a pair of inverted repeats (IR) regions (25,323–25,369 bp each) separated by a large single copy (LSC) region (86,510 –86,716 bp) and a small single copy (SSC) region (18,441–18,555 bp). Comparative analyses of *Nicotiana* plastid genomes showed similar GC content, gene content, codon usage, simple sequence repeats, oligonucleotide repeats, RNA editing sites and substitutions with currently available Solanaceae genomes sequences. We identified twenty highly polymorphic regions mostly belonging to intergenic spacer regions (IGS), which could be appropriate for the development of robust and cost-effective markers to infer the phylogeny of genus *Nicotiana* and family Solanaceae. Our comparative plastid genome analysis revealed that the maternal parent of the tetraploid *N. rustica* was the common ancestor of *N. paniculata* and *N. knightiana*, and the later species is more closely related to *N. rustica*. The relaxed molecular clock analyses estimated that the speciation event between *N. rustica* and *knightiana* appeared 0.56 Ma (HPD 0.65–0.46). The biogeographical analysis showed a south-to-north range expansion and diversification for *N. rustica* and related species, where *N. undulata* and *N. paniculata* evolved in North/Central Peru, while *N. rustica* developed in Southern Peru and separated from *N. knightiana*, which adapted to the Southern coastal climatic regimes. We further inspected selective pressure on protein-coding genes among tobacco species to determine if this adaptation process affected the evolution of plastid genes. These analyses indicated that four genes involved in different plastid functions, such as DNA replication (*rpo*A) and photosynthesis (*atpB*, *ndh*D and *ndhF*), came under positive selective pressure as a result of specific environmental conditions. Genetic mutations of the following genes might have contributed to the survival and better adaptation during the evolutionary history of tobacco species.
