## Supplementary Table 6 for "Plastid genomics of *Nicotiana* (Solanaceae): insights into molecular evolution, positive selection and the origin of the maternal genome of Aztec tobacco (*Nicotiana rustica*)"

### Sheet: NK
Type	Location	Region	CDS/IGS/Intron	Position 1	Size	Position 2	Size2	Column3	Sequence	Column4
P	LSC	RpI2-trnH/rps19	IGS/CDS	0	42	86621	42	42	CACGTTCACTAAAAAAAAATCCCTTTGTAGCCAATCATTTAT	86663
P	LSC	RpI2-trnH/rps19		10	32	86621	30	42	AAAAAAAAATCCCTTTGTAGCCAATCATTTAT	86651
F	LSC	PsbI-trnS/PsbC-trnS		8659	31	37156	30	8690	AACGGAAAGAGAGGGATTCGAACCCTCGGTA	37186
P	LSC	PSbI-trnS/TrnS	IGS/CDS	8660	30	47173	30	8690	ACGGAAAGAGAGGGATTCGAACCCTCGGTA	47203
F	LSC	TrnG	Trna	10266	32	38112	30	10298	AACGATGCGGGTTCGATTCCCGCTACCCGCTC	38142
P	LSC	PetM-psbN		30606	31	30647	31	30637	TCTAACTAATAAATAGTATGGTAGAAAGAAA	30678
P	LSC	trnE-trnT		32613	30	32619	31	32643	TATTTCTTTTTTTATTTATAAATAAAAAAA	32650
F	LSC	TrnT-psbD/rps4-trnT		34009	33	48182	36	34042	TCTTATTTATTTATTTTATTTTTATTGAATTTT	48218
P	LSC/SSC	PsbC-trnS/rps19		36997	31	86691	33	37028	ATTCCTTTTTTCTTTTTTTTTTTTCAATTCA	86724
F	LSC	PsbC-trnS/Cip		37005	31	74065	30	37036	TTTCTTTTTTTTTTTTCAATTCATTTTATCT	74095
P	LSC	PsbC-trnS/trnS		37156	30	47173	30	37186	AAGGAGAGAGAGGGATTCGAACCCTCGATA	47203
F	LSC	PsaB/PsaA	CDS	40367	39	42591	39	40406	TGCAATAGCTAAATGGTGATGGGCAATATCAGTCAGCCA	42630
F	LSC/SSC	Ycf3/NdhA	Intron	45441	39	96918	39	45480	CAGAACCGTACGTGAGATTTTCACCTCATACGGCTCCTC	96957
P	lsc/IR	Ycf3/trnV-rps12	Intron	45453	31	116344	30	45484	TGAGATTTTCACCTCATACGGCTCCTCCCTT	116374
P	LSC	psbT-psbN		76792	48	76792	48	76840	AGTTGAAGTACTGAGCCTCCCGATACCGGGAGGCTCAGTACTTCAACT	76840
P	LSC	PetB-rpoA	IGS	79220	56	79220	56	79276	TATAAGTGAACTAGATAAAACGGAATCAAGATTCCGTTTTATCTAGTTCACTTATA	79276
P	SSC/IR	ndhA/trnV-rps12	Intron	96916	41	116347	41	96957	TACAGAACCGTACGTGAGATTTTCACCTCATACGGCTCCTC	116388
P	SSC/IR	NdhA/trnV-rps12		96930	31	116344	30	96961	TGAGATTTTCACCTCATACGGCTCCTCAGAG	116374
F	IR	rrn5-rrn4.5		107809	34	107841	34	107843	TGGTTTTTTCATGTTGTCAAAGAGTTGAACAATG	107875
P	IR	TrnL-ycf2		120855	35	120855	35	120890	TATTGAGAATGCTCATTCAATGAGCATTCTCAATA	120890
P	IR	TrnL-ycf2		120892	48	120892	48	120940	AGAGCTCGGATCGAATCGGTATTGATATACCGATTCGATCCGAGCTCT	120940
F	IR	ycf2	CDS	123324	37	123342	37	123361	GTCACTAGCATCAAGATTGTCACTATCATCAATATCG	123379
F	IR	ycf2	CDS	123332	31	123350	32	123363	CATCAAGATTGTCACTATCATCAATATCGTC	123382
F	IR	Ycf2	CDS	125731	30	125773	30	125761	AAAAAAGGAAGTGAGTTAGACAAAAAGAAA	125803
F	IR	ycf2-trnI	IGS	128399	31	128423	31	128430	ATTCCTCCTAAATTGCATTGATTTATCCTAA	128454

### Sheet: NR
Type	Location	Region	CDS/IGS/Intron	Position 1	Size	Position 2	Size			Sequence
F	LSC	PsbI/psbC-trnS	Intron	8593	31	37091	30	8624	37121	AACGGAAAGAGAGGGATTCGAACCCTCGGTA
P	LSC	PsbI/trnS	Intron/CDS	8594	30	47111	30	8624	47141	ACGGAAAGAGAGGGATTCGAACCCTCGGTA
F	LSC	TrnG	Trna	10200	32	38047	30	10232	38077	AACGATGCGGGTTCGATTCCCGCTACCCGCTC
P	LSC	PetN-psbM	IGS	30541	31	30582	31	30572	30613	TCTAACTAATAAATAGTATGGTAGAAAGAAA
P	LSC	trnE-trnT	IGS	32548	30	32554	31	32578	32585	TATTTCTTTTTTTATTTATAAATAAAAAAA
F	LSC	TrnT-psbD/Rps4-trnT	IGS	33944	33	48120	36	33977	48156	TCTTATTTATTTATTTTATTTTTATTGAATTTT
P	LSC/SSC	PsbC-trnS/Ndhf	IGS/CDS	36932	31	111964	33	36963	111997	ATTCCTTTTTTCTTTTTTTTTTTTCAATTCA
F	LSC	PsbC-trns/cIp	IGS/Intron	36940	31	73977	30	36971	74007	TTTCTTTTTTTTTTTTCAATTCATTTTATCT
P	LSC	PsbC-trnS/trnS	IGS/CDS	37091	30	47111	30	37121	47141	AAGGAGAGAGAGGGATTCGAACCCTCGATA
F	LSC	PsaB/PsaA	CDS	40302	39	42526	39	40341	42565	TGCAATAGCTAAATGGTGATGGGCAATATCAGTCAGCCA
F	LSC/SSC	Ycf3/NdhA	Intron	45379	39	122191	39	45418	122230	CAGAACCGTACGTGAGATTTTCACCTCATACGGCTCCTC
F	LSC/IR	Ycf3/rps12-TrnV	Intron/IGS	45379	39	100803	39	45418	100842	CAGAACCGTACGTGAGATTTTCACCTCATACGGCTCCTC
F	LSC/IR	Ycf3/rps12-TrnV	Intron/IGS	45391	31	100815	30	45422	100845	TGAGATTTTCACCTCATACGGCTCCTCCCTT
P	LSC	PsbT-psbN	IGS	76704	48	76704	48	76752	76752	AGTTGAAGTACTGAGCCTCCCGATACCGGGAGGCTCAGTACTTCAACT
P	LSC	PetD	Intron	79132	56	79132	56	79188	79188	TATAAGTGAACTAGATAAAACGGAATCTTGATTCCGTTTTATCTAGTTCACTTATA
F	IR	trnI-ycf2	IGS	88735	32	88759	30	88767	88789	TTAGGATAAATCAATGCAATTTAGTTAGGATA
F	IR	Ycf2	CDS	91386	30	91428	30	91416	91458	TTTCTTTTTGTCCAAGTCACTTCTTTTTTT
F	IR	Ycf2	CDS	93810	37	93828	37	93847	93865	CGATATTGATGATAGTGACGATATTGATGATAGTGAC
P	IR	Ycf2-trnL	IGS	96249	48	96249	48	96297	96297	AGAGCTCGGATCGAATCGGTATATCAATACCGATTCGATCCGAGCTCT
P	IR	Ycf2-trnL	IGS	96299	35	96299	35	96334	96334	TATTGAGAATGCTCATTGAATGAGCATTCTCAATA
F	IR/SSC	Rps12-trnV/NdhA	IGS/Intron	100801	41	122189	41	100842	122230	TACAGAACCGTACATGAGATTTTCACCTCATACGGCTCCTC
F	IR/SSC	Rps12-trnV/NdhA	IGS/Intron	100815	30	122203	30	100845	122233	TGAGATTTTCACCTCATACGGCTCCTCGTT
F	IR	rrn4.5-rrn5	IGS	109314	34	109346	34	109348	109380	CATTGTTCAAATCTTTGACAACACGAAAAAACCA

### Sheet: NP
Type	Location	Region	CDS/IGS/Intron/GENE	Position 1	Size	Position 2	Size	Sequence
P	LSC	petD	INTRON	79059	56	79059	56	GTATAAGTGAACTAGATAAAACGGAATCAAGATTCCGTTTTATCTAGTTCACTTAT
P	LSC	psbT/psbN	IGS	76631	48	76631	48	CAGTTGAAGTACTGAGCCTCCCGATACCGGGAGGCTCAGTACTTCAAC
F	LSC	psaB	CDS	40247	39	42471	39	ATGCAATAGCTAAATGGTGATGGGCAATATCAGTCAGCCATAAACTTT
F	LSC	YCF3	INTRON	45317	39	121994	39	CCAGAACCGTACGTGAGATTTTCACCTCATACGGCTCCT
F	IR	rps12/trnV	IGS	100723	41	121992	41	CTACAGAACCGTACATGAGATTTTCACCTCATACGGCTCCT
P	IR	Yycf15/trnL	IGS	96171	48	96171	48	AAGAGCTCGGATCGAATCGGTATATCAATACCGATTCGATCCGAGCTC
P	IR	ycf15/trnL	IGS	96221	35	96221	35	TTATTGAGAATGCTCATTCAATGAGCATTCTCAAT
P	LSC	trnS	GENE	8547	30	47049	30	AACGGAAAGAGAGGGATTCGAACCCTCGGT
F	IR	rrna4.5/rrna5	IGS	109237	34	109269	34	TCATTGTTCAAATCTTTGACAACACGAAAAAACC
F	IR	ycf2	CDS	93729	37	93747	37	TCGATATTGATGATAGTGACGATATTGATGATAGTGA
F	LSC	trnT/psbD	IGS	33889	33	48058	36	CTCTTATTTATTTATTTTATTTTTATTGAATTT
P	LSC	rps16/trnQ	IGS	7002	32	7490	32	GCACAAAACTCGCAAAATCCTAGTACCAATCT
F	LSC	ycf3	GENE	45329	31	100737	30	GTGAGATTTTCACCTCATACGGCTCCTCCCT
P	LSC	trnTtrnE	IGS	32502	30	32508	31	GTATTTCTTTTTTTATTTATAAATAAAAAA
F	LSC	trnG	GENE	10154	32	37992	30	TAACGATGCGGGTTCGATTCCCGCTACCCGCT
F	LSC	trnI/ycf2	IGS	88654	32	88678	30	TTTAGGATAAATCAATGCAATTTAGTTAGGAT
F	LSC	trnS	GENE	8546	31	37036	30	CAACGGAAAGAGAGGGATTCGAACCCTCGGT
P	LSC	petM/psbM	IGS	30495	31	30536	31	ATCTAACTAATAAATAGTATGGTAGAAAGAA
P	LSC	trnS	GENE	37036	30	47049	30	AAAGGAGAGAGAGGGATTCGAACCCTCGAT
F	IR	YCF2	CDS	91305	30	91347	30	GTTTCTTTTTGTCCAAGTCACTTCTTTTTT
F	IR	rps12/trnV	IGS	100737	30	122006	30	ATGAGATTTTCACCTCATACGGCTCCTCGT

### Sheet: NG
S.No	Type	Location	Region	CDS/IGS/Intron/GENE	position 1	size	Postion 2	Size	sequence
1	P	LSC	trnH/PsbA	IGS	210	31	210	31	ATTTGATTTTGTTTTTGAAAAAAAAAATCAA
2	P	LSC	Rps16/trnQ	IGS	6400	32	6400	32	CATATTATTTATATAAATATATATAAATAATA
3	R	LSC	Rps16/trnQ	IGS	6419	31	6423	30	TATATAAATAATATAATAATAATATAAATAA
4	R	LSC	Rps16/trnQ	IGS	6424	35	6430	34	TATATAAATAATATAATAATAATATAAATAAAATA
5	F	LSC	trnG	trn	10245	32	38139	30	TAACGATGCGGGTTCGATTCCCGCTACCCGCT
6	P	LSC	petM/psbM	IGS	30592	31	30633	31	ATCTAACTAATAAATAGTATGGTAGAAAGAA
7	F	LSC	trnT/psbD	IGS	34034	33	48223	32	TTATTTATTTTATTTTTATTGAATTTTCGATTT
8	F	LSC	psbC/trnS	IGS	37026	35	74086	37	CCTTTTTTCTTTTTTTTTTTTTTCAATTCATTTTA
9	P	LSC	trnS	trn	37183	30	47205	30	AAAGGAGAGAGAGGGATTCGAACCCTCGAT
10	F	LSC	psaB	CDS	40406	39	42630	39	ATGCAATAGCTAAATGGTGATGGGCAATATCAGTCAGCC
11	F	LSC	ycf3	GENE	45482	39	96963	39	CAGAACCGTACGTGAGATTTTCACCTCATACGGCTCCTC
12	P	LSC	ycf3	GENE	45482	39	116379	39	CCAGAACCGTACGTGAGATTTTCACCTCATACGGCTCCT
13	P	LSC	ycf3	GENE	45494	31	116376	30	GTGAGATTTTCACCTCATACGGCTCCTCCCT
14	P	LSC	psbT/psbN	IGS	76822	48	76822	48	CAGTTGAAGTACTGAGCCTCCCGATACCGGGAGGCTCAGTACTTCAAC
15	P	LSC	petD	INTRON	79254	35	79275	35	GTATAAGTGAACTAGATAAAATGGAATCTTGATTC
16	P	IR	trnL/ndhB	IGS	96961	41	116379	41	ATTTTGGGCGGAACAGATCTACTAATTCTTTGATTCCAGTT
17	P	IR	trnL/ndhB	IGS	96975	31	116376	30	AGATCTACTAATTCTTTGATTCCAGTTAGTA
18	F	IR	rrna	GENE	107840	34	107872	34	GTCCCTGCTTTGTCAGGGTAAGAAGGGGTAGAGA
19	P	SSC	ndhG/ndhI	IGS	120893	35	120893	35	TTCGTCGAACGAGTAGTTTAAACCTATCGATTTTG
20	P	SSC	ndhG/ndhI	IGS	120930	48	120930	48	TATCATTTATCTACTTTGAAACCATTACTATTATTATAACTATAATAT
21	F	SSC	ndhA	INTRON/CDS	123362	37	123380	37	TTGGAGAAATTTTAGGTCTCACCGAATCACACGTAGA
22	F	SSC	ndhA	INTRON/CDS	123370	31	123388	32	ATTTTAGGTCTCACCGAATCACACGTAGAGA
23	F	SSC	rps15/ycf1	IGS	125760	30	125802	30	GTTGATTCATTTATAGATCTAATTGATACC

### Sheet: NO
S.No	Type	Location	Region	CDS/IGS/Intron/GENE	position 1	size	Postion 2	Size	sequence
1	P	LSC	trnH	GENE	0	64	86619	64	AAATGGGCGAACGACGGGAATTGAACCCGCGCATGGTGGATTCACAATCCACTGCCTTGATCCA
2	P	LSC	petD	INTRON	79162	56	79162	56	GTATAAGTGAACTAGATAAAACGGAATCTTGATTCCGTTTTATCTAGTTCACTTAT
3	P	LSC	psbT/psbN	IGS	76734	48	76734	48	CAGTTGAAGTACTGAGCCTCCCGATACCGGGAGGCTCAG
4	F	LSC	psaB	CDS	40339	39	42563	39	ATGCAATAGCTAAATGGTGATGGGCAATATCAGTCAGCC
5	F	LSC	ycf3	INTRON	45410	39	122284	39	CCAGAACCGTACGTGAGATTTTCACCTCATACGGCTCCT
6	F	IR	rps12/trnV	IGS	100894	41	122282	41	CTACAGAACCGTACATGAGATTTTCACCTCATACGGCTCCT
7	P	IR	YCF15/trnL	IGS	96329	48	96329	48	AAGAGCTCGGATCGAATCGGTATATCAATACCGATTCGATCCGAGCTC
8	F	LSC/IR	rps19	CDS	86575	36	86679	36	GATTTTTTTTTAGTGAACGTGTCACAAGCTTACTCC
9	F	LSC	YCF3	GENE	45410	39	100896	39	CCAGAACCGTACGTGAGATTTTCACCTCATACGGCTCCT
10	F	IR	rrna4.5/rrna5	IGS	109407	34	109439	34	TCATTGTTCAAATCTTTGACAACATGAAAAAACC
11	P	IR	YCF15/trnL	IGS	96379	35	96379	35	TTATTGAGAATGCTCATTCAATGAGCATTCTCAAT
12	P	LSC	trnS	GENE	8678	30	47156	30	AACGGAAAGAGAGGGATTCGAACCCTCGGT
13	F	LSC	trnM/atpE	IGS	54708	30	54736	30	CTTTCTATTTCATTTTTTAATTTGAATTTT
14	F	IR	YCF2	CDS	93890	37	93908	37	TCGATATTGATGATAGTGACGATATTGATGATAGTGA
15	F	LSC	trnK//rps16	IGS	4402	33	4428	32	GAAGAAAATATCGAAGAAAAAGAAATAAAGAGA
16	P	LSC	trnE/trnT	IGS	32557	30	32561	32	TTTTCTTTTTTTTATTTATAAATAAAAAAA
17	F	LSC	YCF3	IGS	45422	31	100908	30	GTGAGATTTTCACCTCATACGGCTCCTCCCT
18	F	LSC	psbC/trnS	IGS	36955	30	73994	31	TTTTTTCTTTTTTTTTTTCAATTCATTTTA
19	F	LSC	trnG	GENE	10280	32	38073	30	TAACGATGCGGGTTCGATTCCCGCTACCCGCT
20	P	LSC	petM/psbN	IGS	30528	31	30569	31	ATCTAACTAATAAATAGTATGGTAGAAAGAA
21	P	LSC	trnE/trnT	IGS	32573	31	48159	30	TATAAATAAAAAAAATAGAAATAAGAAATAA
22	P	LSC	psbC/trnS	IGS	36949	30	112054	30	TATTCCTTTTTTCTTTTTTTTTTTCAATTC
23	P	LSC	trnS	IGS	37107	30	47156	30	AAAGGAGAGAGAGGGATTCGAACCCTCGAT
24	F	IR	YCF2	CDS	91475	30	91517	30	GTTTCTTTTTGTCCAAGTCACTTCTTTTTT
25	F	IR	rps12/trnV	IGS	100908	30	122296	30	ATGAGATTTTCACCTCATACGGCTCCTCGT
